# A natural language processing system for the efficient extraction of cell markers

**DOI:** 10.1101/2024.01.30.578115

**Authors:** Peng Cheng, Yan Peng, Xiao-Ling Zhang, Sheng Chen, Bin-Bin Fang, Yan-Ze Li, Yi-Min Sun

## Abstract

1.

**Background:** In the last few years, single-cell RNA sequencing (scRNA-seq) has been widely used in various species and tissues. The construction of the cellular landscape for a given species or tissue requires precise annotation of cell types, which relies on the quality and completeness of existing empirical knowledge or manually curated cell marker databases. The natural language processing (NLP) technique is a potent tool in text mining that enables the rapid extraction of entities of interest and relationships between them by parsing the syntax structure.

**Methods and results:** We developed MarkerGeneBERT, an NLP-based system designed to automatically extract information about species, tissues, cell types and cell marker genes by parsing the full texts of the literature from single-cell sequencing studies. As a result, 8873 cell markers of 1733 cell types in 435 human tissues/subtissues and 9064 cell markers of 1832 cell types in 492 mouse tissues/subtissues were collected from 3987 single-cell sequencing-related studies. By comparison with the marker genes of existing manual curated cell marker databases, our method achieved 76% completeness and 75% accuracy. Furthermore, within the same literature, we found 89 cell types and 183 marker genes for which the cell marker database was not available. Finally, we annotated brain tissue single-cell sequencing data directly using the compiled list of brain tissue marker genes from our software, and the results were consistent with those of the original studies. Taken together, the results of this study illustrate for the first time how systematic application of NLP-based methods could expedite and enhance the annotation and interpretation of scRNA-seq data.
