## Supplementarl Table 3 for "A natural language processing system for the efficient extraction of cell markers"

Cell_type_rename	final_Marker_list
White Matter Astrocyte	CD44,RFX4
Ventricular Radial Glial Cell	HMGA2
Ventral Midbrain Fp Progenitor Cell	LMX1A,FOXA2,SOX2
Ventral Midbrain Dopaminergic Neuron	EN2,SLC6A3,PAX5,NR4A2
Vascular Smooth Muscle Cell	NOTCH3,ZFP36,CDKN1B
Unipolar Brush Cell	UBC
Undifferentiated Stem Cell	NANOG
Tumor-Infiltrating Lymphocyte	HR,TNM
Tumor-Associated Macrophage	TGFBI,KYNU,SPP1
Tissue Resident Memory T(Trm) Cell	II,CXCR6
Th17 Cell	TNFRSF4,SLC4A10
Terminally Differentiated Oligodendrocyte	PLP1
T Helper 1(Th1) Cell	CXCR3
T Cell	CD101,PDCD1,CCR7,CCR4,CXCR3,CXCR5,CCR2,CD69,CD28,ICOS,CTLA4,ST2,KLRG1,CD44,LGALS1,CCL5,CD3D,TRBC2,TRBC1,TRAC,HAVCR2,GZMB,KLRD1,CSF1R,NECTIN2,TGFBR1,KDR
Sympathetic-Like Neuron	SLC18A3,SLC5A7,DBH
Sympathetic Neuron	DBH
Subventricular Zone	GFAP,EOMES
Stromal Cell	COL1A1,PECAM1
Stem Cell	SOX2,PAX3,ZIC1,MSX1,CXCR4,SOX1,PAX6,SOX10,TFAP2A,BGN,KANK4,GFAP,ALDH1A1
Spiny Neuron	CALB1,PPP1R1B
Sensory Neuron	SCN9A,POU4F1,DCX,P2RX3,NEFM
Retinal Progenitor	VIM,ASCL1,NR2F1,WNT2B,HES1,VSX2,PAX6,RAX,NFIX,DKK3,NFIA,NFIB,OLIG2,ATOH7
Retinal Cell	CD44
Radial Glial Cell	OLIG2,NES,VIM,HES1,OTX1,SOX2,SOX1,GLI3,LIFR,IL6ST,HOPX,PAX6,FABP7,BMP7,PTPRZ1,FAM107A,FABP5,HES5,GFAP,FOXG1
Quiescent Radial Glial Neural Progenitor	HOPX
Quiescent Astrocyte	AQP4
Purkinje Cell	CALB1
Protoplasmic Cortical Gray Matter Astrocyte	GPC5,CD44,RFX4
Proneural Glioblastoma Cell	OLIG2
Proliferating Neural Progenitor	GNG3
Progenitor Cancer Cell	OLIG2,PDGFRA
Primitive Macrophage Progenitor	OLFML3,SALL1,OLIG2,BTG2,PDGFRA,ASCL1
Prefrontal Cortex	HOPX,HMGA2
Postmitotic Cell	STMN2,MAPT,NES,SOX2
Pluripotent Stem Cell	NANOG,MYC,POU5F1
Plasma Dendritic Cell	GZMB,IL3RA,LILRA4,CLEC4C
Plasma Cell	TNFRSF17
Phagocytic Microglia Cell	CD68
Pericyte	ITGA6,PDGFRB,PMCH,THY1,COL3A1,COL1A2,COL1A1,RGS5,DCN,ABCC9,CD13,ANPEP,CD248,DES,MCAM,ANGPT1,ACTA2
Parenchymal Astrocyte	GFAP
Pallium	PAX6
Outer Radial Glia,	ASCL1,NEUROG2,NEUROG1,NEUROD4,EOMES
Osteoblast	CCL3,GPNMB,SPP1
Oligondendrocyte	SOX10
Oligodendroglia Cell	OLIG2,GALC,CNP
Oligodendrocyte-Like Progenitor Cell	PDPN
Oligodendrocyte Progenitor Cell	OLIG1,MEGF11,PCDH15,OLIG2,PDGFRA,SOX2,DLL3,II,ENPP6,SOX10,OLIG2,BTG2,PDGFRA,ASCL1
Oligodendrocyte	PDGFRA,OLIG2,OLIG1,MBP,BTG2,ASCL1,MAG,CNP,MOG,S100B,SLC1A4,GFAP,EGFR,NEUROD6,PAX6,SI,PLP1,MOBP,II,SNCA,SOX10,ID4,ID2,ST8SIA1,SOX9,GALC,KLK6,OPALIN
Neurovascular Cell	VEGFA,IGFBP3
Neuron Progenitor	NFIA,HES1,VIM,DCX
Neuron	MAP2,MSX1,PAX3,ZIC1,PAX7,HOXB2,SOX3,HES5,PAX6,SOX1,TUBB3,NEFL,DCX,SI,GAD1,CAMK2A,MAPT,VSTM2A,SLC39A12,BCL11B,SATB2,GFAP,VIM,NEUROD6,NEUROD2,RELN,STMN2,OLIG1,AQP4,SNAP25,SOX2,GDNF,LINC00507,SV2C,GAD2,NEFH,TH,NR4A2,KCNJ6,IL10,SLC6A3,TBR1,SYP,ENO2,GAP43,VIP,PPIA,TLE4,THY1,RORB,SYT1,CUX2,SYT11,KIF5C,SEMA6A,TUBB2B,MAP1B,CD24,ASCL1,MS,POU2F2,SYN1,NRCAM,GABRA1,SLC17A7,CUX1,DLX5,SOX11,RFX4,NES,LMX1A,PITX…
Neuroepithelial Stem Cell	SOX2,PAX6,SOX1
Neuroepithelial Cell	NR2F1,HES3,HES1,VIM
Neuroblast	STMN2
Neural Stem Cell	TTYH1,SCRG1,SCD5,S100B,PLP1,MARCKSL1,HOPX,GPM6A,RPLP0,MSI1,PTEN,SOX2
Neural Progenitor Cell	SOX1,PAX6,HES5,VIM,SOX2,MSI1,SLC1A3,FOXG1,ASCL1,SFRP1,DCX,CX3CR1,OLIG1,AQP4,GAD1,NEUROD6,SOX9,OLIG3,HOXA2,TOP2A,MKI67,CDH1,HES1,NOTCH1,NES
Neural Plate Border Stem Cell	PAX3,SOX2,PAX6,SD
Neural Crest Stem Cell	SOX10,LUM, LGALS1
Neoplastic Cell	EGFR
Naive Astrocyte	SLC1A3
Myocyte	MYH3
Myeloma	PHF19
Myeloid Dendritic Cell	FCER1A
Myeloid Cell	CD74,CD14,CD33,CD163,CD68,CD1C,TMEM119,P2RY12,TYROBP,AIF1,IL10,CD39,CD4,ITGAM
Myelinating Oligodendrocyte	OPALIN
Muscle Stem Cell	PAX7
Mural Cell	ACTA2
Muller Glia Cell	S100B,RBP1,CNTFR,EGFR,CA2,VIM,CD44
Motor Neuron	LMO1,SLIT3,SLIT2
Monocyte-Derived Cell	CCL2,CD68
Monocyte	FCER1A,CD163,CD14
Migrating Neuronal Committed Cell	GAP43,DCX
Midbrain Dopaminergic Neuron	TH
Midbrain Dopaminergic Differentiation	DDC,DCX,LMX1A,SLIT1,OTX2,HES1,PTCH1
Microvascular Endothelial Cell	APLNR,PECAM1,CDH5
Microglial Precursor Cell	SI
Microglia Cell	OLIG2,IRF8,MSR1,FTL,CD74,CD68,SPP1,OLFML3,TMEM119,CD163,CD4,CX3CR1,DOCK8,LRMDA,CSF1R,P2RY12,MEF2A,C1QB,HLA-DRA,AIF1,HPCA,NFKB1,TREM1,SALL1,TSPO,P2RY13,GPNMB,GPR34,SLC2A5,C1QA,GLUT5,GFAP,CD9,PTPRC,PLCG2,MYO1E,PIEZO1
Mesenchymal-Like Glioblastoma Cell	PDPN
Mesenchymal-Like Cell	PDPN,FOXP3,OLIG2
Mesenchymal Stem Cell	CD44
Mesenchymal Cell	CD44,PTPRZ1,LUM,ALX1,VIM,GLRX
Memory T Cell	S100A4,OPALIN
Memory CD8+ T Cell	S100A4,NKG7,GZMK,CCL5,CCL4,GZMM,GZMA
Memory CD4+ T Cell	CD4
Memory B Cell	MS4A1,FCER2,TCL1A
Medial Ganglionic Eminence	CALB2,SOX6,LHX6
Mature Neural Cell	GFAP
Mature Astrocyte	S100B,GFAP
Mast Cell	CPA3,CLC
Malignant Glioblastoma Cell	ASCL1,TLX
Malignant Cell	SOX2,GFAP,TUBB,DBI,TUBA1A,KLK6,MAG,OPALIN
Macrophage	CD68,CD14,JUNB,HLA-DRA,CD74,MRC1,CD163,PTPRC,AIF1,S100B,HPCA,CSF1R,LYZ,LY6E,TGFB1,ISG15,IRF4,OLIG2
M2 Macrophage-Like	CD14
M2 Macrophage	ALDH1A2,CD163,JMJD8
M1 Macrophage	STAT1
Lymphocyte	GZMB,GZMA,CD20,MS4A1,CD4
Interneuron	LHX1,DLX6,NKX2-1,DLX1,LAMP5,CORT,ID2,VIP,SST,PVALB,TAC3,CALB2,DLX2,GAD2,GAD1,OLIG1,SOX2
Intermediate Progenitor Cell	EOMES,PPP1R17,SOX2,VIM,ASCL1,NEUROG2,NEUROG1,NEUROD4
Intermediate Microglia Cell	TMEM119,FTL
Inhibitory Neuron	GAD2,PCDH15,LHFPL3,GAD1
Immune Cell	APOD,CNP,TNR,MS4A6A
Immature Neuron	ROBO1,SOX11,BCL2,GAP43,DCX
Immature Committed Neuron	DCX
Immature Astrocyte	NUSAP1
Hematopoietic Stem Cell	MEIS1,PHF19
Hematopoietic Stem And Progenitor Cell	GATA2,SPINK2,CD34
Hematopoietic Progenitor Cell	CD38,CD44,CD59
Hematopoetic Cell	SI,CD19
Glutamatergic Neuron	GLUD1
Glutamatergic Excitatory Neuron	FGF2
Glioma-Propagating Cell	SOX2
Glioma Stem Cell	TOP2A,CD44,PTPRZ1,MKI67,PDGFRA,SOX2
Glioma Neoplastic Cell	TRIB2
Glioma Cell	NDRG2,GFAP,SOX2
Glioblastoma Neoplastic Cell	TRIB2
Glia Cell	MS,ALDOC,AQP4,GFAP,LHX6,HOPX,TBR1,SOX2,CRYAB,SLC1A3,MSI1,OLIG2,FTL,KCNJ1,ITGB1,APOE,SOX9,DKK3,CLU,VIM,PAX6,LHX2,S100B,SLC1A4,OLIG1,CNP
Ganglionic Eminence Neural Progenitor Cell	DLX2,DLX1,OLIG2,DLX2,DLX1
Gabaergic Neuron	CRHBP
Gabaergic Interneuron	FOXG1,SOX11,DLX5,MAFB,LHX6
Fibroblast	TUBB3,S100A4,SNAI2,VIM,SNAI1
Excitatory Neuronal	ATP1A3,CP,S100B,SOX9,SOX2,CLU,RBFOX1,OLIG1,AQP4,GAD1,NEUROD6,PAX6,LDB2,CBLN2,GLUL,GLS,GRIN2B,SLC17A7,SLC17A6,CAMK2A,SLC7A7,SATB2,CUX2
Erythrocyte	HBA1
Ependymal Cell	FOXJ1
Eosinophil	CLC
Endothelial Cell	PECAM1,CDH5,GNG11,CALM1,FN1,SI,CD248,VWF,CLEC14A,CD34,EBF1,ABCB1,CLDN5,ITM2A,ESM1,PLVAP,CD74,CDKN1A,NOTCH3,ZFP36,CDKN1B,NOSTRIN,FLT1,TSC22D1,ANXA3,SLCO1A2,NET1,SPARCL1,APLN
Endoderm Derivatives Cell	LEFTY1
Endoderm	SOX17
Embryonic Stem Cell	POU5F1,NANOG
Ectoderm	OTX2
Early-Stage Oligodendrocyte-Precursor Cell	PDGFRA,CSPG4
Early-Born Deep-Layer Excitatory Neuron	ATP1A3
Early Neural Stem Cell	TBR1,PAX6
Ductal Cell	NINJ1
Dorsal Telencephalic Neural Progenitor Cell	PAX6
Dorsal Progenitor	EMX1,PAX6
Dorsal Forebrain Progenitor	PAX6,EMX1
Dopamine Neuron	OTX2,TH,NR4A2,NFIA,HES1,VIM,LMX1A,KCNJ6
Differentiated Neuron	TBR1
Diameter Neuron	NEFH
Derivatives Cell	LEFTY1
Deep-Layer Neuron	TBR1,FEZF2,EOMES
Deep Layer Excitatory Neuron	HES1,TBR1
Cycling Cell	MKI67,HMGB2
Cortical Pyramidal Neuron Subtype	SATB2
Cortical Projection Neuron	TBR1
Cortical Neuronal	NEUROD6,TBR1,MAP2
Cortical Layer	TBR1,BCL11B,SATB2,IV,POU3F2,II,CUX1,RELN
Classical Dendritic Cell	CLEC10A,FCER1A,HLA-DQA1,CD1C
Cilium Bearing Cell	NME5,CLIC6,TTR
Choroid Plexus Progenitor	KCNJ13,IGFBP7,TTR,NEAT1,RSPO2,PCP4,TRPM3,NES,SIX3,OTX2,AQP1
Choroid Plexus Cell	RSPO2,OTX2,AQP1,TTR,NME5,CLIC6
CD8+ T Cell	S100A4,NKG7,GZMK,CCL5
CD4+ T Cell	CD69,CD4
Caudal Neural Progenitor Cell	IRX3,LHX2,SIX3,OTX2
Cancer Stem Cell	CD44
Cajal-Retzius Cell	RELN
Brain Cell	FOS,OBI1-AS1
Border-Associated Macrophage	CD163
Basophil	CLC
B Cell	CD19,MZB1,CD79A
Astroglia Cell	GFAP,AQP4
Astrocyte	GFAP,YWHAZ,SDHA,LDHA,SLC39A12,ALDOC,AQP4,MOG,OLIG1,OLIG2,S100B,GPC5,RFX4,SOX9,BMPR1B,SLC1A4,ALDH1L1,CD44,MRVI1,STOX1,RYR3,LRRC3B,GJA1,GAD1,NEUROD6,PAX6,NES,ADGRV1,SLC1A2,II,NFIA,AS,GLUD1,SLC1A3,TBR1,AQP1,ELMO1,LRRC4C,VAV3,VIM,OBI1-AS1,NOSTRIN,SOX2,TSPO,CHI3L1,SD
Adult Fibroblast	MYT1L,LHX3
Dentate gyrus cell	SEMA5A
Mature granule cell	PROX1
Pyramidal neurons	RBFOX3
